# High-throughput phenotyping of infection by diverse microsporidia species reveals a wild *C. elegans* strain with opposing resistance and susceptibility traits

**DOI:** 10.1101/2022.06.20.496912

**Authors:** Calvin Mok, Meng A. Xiao, Yin C. Wan, Winnie Zhao, Shanzeh M. Ahmed, Robert J. Luallen, Aaron W. Reinke

**Affiliations:** Department of Molecular Genetics, University of Toronto, Toronto, ON, Canada; Department of Biology, San Diego State University, San Diego, CA 92182, USA

## Abstract

Animals are under constant selective pressure from a myriad of diverse pathogens. Microsporidia are ubiquitous animal parasites, but the influence they exert on shaping animal genomes is mostly unknown. Using multiplexed competition assays, we measured the impact of four different species of microsporidia on 22 wild isolates of *Caenorhabditis elegans*. This resulted in the identification and confirmation of 13 strains with significantly altered population fitness profiles under infection conditions. One of these identified strains, JU1400, is sensitive to an epidermal-infecting species by lacking tolerance to infection. JU1400 is also resistant to an intestinal-infecting species and can specifically recognize and destroy this pathogen. Genetic mapping of JU1400 demonstrates that these two opposing phenotypes are caused by separate loci. Transcriptional analysis reveals the JU1400 sensitivity to epidermal microsporidia infection results in a response pattern that shares similarity to toxin-induced responses. In contrast, we do not observe JU1400 intestinal resistance being regulated at the transcriptional level. The transcriptional response to these four microsporidia species is conserved, with *C. elegans* strain-specific differences in potential immune genes. Together, our results show that phenotypic differences to microsporidia infection amongst *C. elegans* are common and that animals can evolve species-specific genetic interactions.
