## Supplementary Tables S1-S14 for "High-throughput phenotyping of infection by diverse microsporidia species reveals a wild *C. elegans* strain with opposing resistance and susceptibility traits": supp_tabS5_chrI_candidate_genes.csv

Supplemental Table S5: Candidate genes found in chromosome I region for N. ferruginous sensitivity
position	allele	strain	chr	pos	wt_dna	mut_dna	feature	gene	CGC	effect	wt_prot	mut_prot	Grantham	GERP	phyloP	phastCons	cds	aa_pos	domain_affected	key
3376010	cewivar00370774	MY1	I	57344	C	T	coding_exon	Y48G1C.5	Y48G1C.5	missense	G	E	98	NA	NA	NA	Y48G1C.5	875	PTPc,SMART	57344:T
3376011	cewivar00370775	MY1	I	57482	A	T	coding_exon	Y48G1C.5	Y48G1C.5	missense	I	N	149	NA	NA	NA	Y48G1C.5	829	NA	57482:T
4234534	cewivar00648536	JU1400	I	60201	CG	C	coding_exon	Y48G1C.5	Y48G1C.5	deletion, frame_shift	NA	NA	NA	NA	NA	NA	Y48G1C.5	396	NA	60201:C
4665906	cewivar00648536	MY1	I	60201	CG	C	coding_exon	Y48G1C.5	Y48G1C.5	deletion, frame_shift	NA	NA	NA	NA	NA	NA	Y48G1C.5	396	NA	60201:C
3376016	cewivar00370777	MY1	I	61766	T	A	coding_exon	Y48G1C.5	Y48G1C.5	missense	Q	L	113	NA	NA	NA	Y48G1C.5	207	NA	61766:A
1524057	cewivar00461276	JU1400	I	63924	A	G	coding_exon	Y48G1C.5	Y48G1C.5	missense	V	A	64	NA	NA	NA	Y48G1C.5	18	signal_peptide,INTRINSIC	63924:G
4234564	cewivar00756552	JU1400	I	106444	A	AT	coding_exon	Y48G1C.8	Y48G1C.8	insertion, frame_shift	NA	NA	NA	NA	NA	NA	Y48G1C.8	305	NA	106444:AT
4665931	cewivar00756552	MY1	I	106444	A	AT	coding_exon	Y48G1C.8	Y48G1C.8	insertion, frame_shift	NA	NA	NA	NA	NA	NA	Y48G1C.8	305	NA	106444:AT
1524123	cewivar00065963	JU1400	I	108121	T	A	coding_exon	Y48G1C.8	Y48G1C.8	missense	N	I	149	3.07	1.468	0.919	Y48G1C.8	14	NA	108121:A
3376087	cewivar00065963	MY1	I	108121	T	A	coding_exon	Y48G1C.8	Y48G1C.8	missense	N	I	149	3.07	1.468	0.919	Y48G1C.8	14	NA	108121:A
4850533	cewivar00806469	JU1400	I	216056	152N	NA	coding_exon	Y48G1BL.1	Y48G1BL.1	deletion, across_exon_boundary	NA	NA	NA	NA	NA	NA	NA	NA	NA	216056:NA
4850536	cewivar00806469	MY1	I	216056	152N	NA	coding_exon	Y48G1BL.1	Y48G1BL.1	deletion, across_exon_boundary	NA	NA	NA	NA	NA	NA	NA	NA	NA	216056:NA
4850556	cewivar00804289	JU1400	I	217322	3238N	NA	coding_exon	Y48G1BL.1	Y48G1BL.1	deletion, across_exon_boundary	NA	NA	NA	NA	NA	NA	NA	NA	NA	217322:NA
4850557	cewivar00804289	JU1400	I	217322	3238N	NA	coding_exon	Y48G1BL.4	Y48G1BL.4	deletion, across_exon_boundary	NA	NA	NA	NA	NA	NA	Y48G1BL.4	37	NA	217322:NA
4850558	cewivar00804289	JU1400	I	217322	3238N	NA	coding_exon	Y48G1BL.5	Y48G1BL.5	deletion, across_exon_boundary	NA	NA	NA	NA	NA	NA	NA	NA	NA	217322:NA
4850565	cewivar00804289	MY1	I	217322	3238N	NA	coding_exon	Y48G1BL.1	Y48G1BL.1	deletion, across_exon_boundary	NA	NA	NA	NA	NA	NA	NA	NA	NA	217322:NA
4850566	cewivar00804289	MY1	I	217322	3238N	NA	coding_exon	Y48G1BL.4	Y48G1BL.4	deletion, across_exon_boundary	NA	NA	NA	NA	NA	NA	Y48G1BL.4	37	NA	217322:NA
4850567	cewivar00804289	MY1	I	217322	3238N	NA	coding_exon	Y48G1BL.5	Y48G1BL.5	deletion, across_exon_boundary	NA	NA	NA	NA	NA	NA	NA	NA	NA	217322:NA
4234673	cewivar00678092	JU1400	I	311372	C	CA	three_prime_UTR	C53D5.6	imb-3	insertion	NA	NA	NA	NA	NA	NA	NA	NA	NA	311372:CA
4666040	cewivar00678092	MY1	I	311372	C	CA	three_prime_UTR	C53D5.6	imb-3	insertion	NA	NA	NA	NA	NA	NA	NA	NA	NA	311372:CA
4234677	cewivar00648670	JU1400	I	318734	A	AT	three_prime_UTR	Y48G1A.5	xpo-2	insertion	NA	NA	NA	NA	NA	NA	NA	NA	NA	318734:AT
4666046	cewivar00648670	MY1	I	318734	A	AT	three_prime_UTR	Y48G1A.5	xpo-2	insertion	NA	NA	NA	NA	NA	NA	NA	NA	NA	318734:AT
4234711	cewivar00648701	JU1400	I	368319	CA	C	three_prime_UTR	R119.7	rnp-8	deletion	NA	NA	NA	NA	NA	NA	NA	NA	NA	368319:C
4666077	cewivar00648701	MY1	I	368319	CA	C	three_prime_UTR	R119.7	rnp-8	deletion	NA	NA	NA	NA	NA	NA	NA	NA	NA	368319:C
1524637	cewivar00066456	JU1400	I	462547	T	A	coding_exon	W04C9.4	W04C9.4	missense	V	E	121	-0.256	-0.004	0.97	W04C9.4	147	NA	462547:A
3376588	cewivar00066456	MY1	I	462547	T	A	coding_exon	W04C9.4	W04C9.4	missense	V	E	121	-0.256	-0.004	0.97	W04C9.4	147	NA	462547:A
4234778	cewivar00756596	JU1400	I	462592	GT	G	three_prime_UTR	W04C9.4	W04C9.4	deletion	NA	NA	NA	NA	NA	NA	NA	NA	NA	462592:G
1524671	cewivar00066490	JU1400	I	482484	T	G	coding_exon	W04C9.6	W04C9.6	missense	K	Q	53	NA	0	0.78	W04C9.6	659	NA	482484:G
3376630	cewivar00066490	MY1	I	482484	T	G	coding_exon	W04C9.6	W04C9.6	missense	K	Q	53	NA	0	0.78	W04C9.6	659	NA	482484:G
1524672	cewivar00461391	JU1400	I	482979	C	T	coding_exon	W04C9.6	W04C9.6	missense	A	T	58	0.891	0.14	0.256	W04C9.6	494	NA	482979:T
3376645	cewivar00370954	MY1	I	486475	C	G	coding_exon	W04C9.6	W04C9.6	missense	G	Q	87	3.13	1.922	0.984	W04C9.6	238	MFS_1,PFAM	486475:G
3376728	cewivar00370992	MY1	I	555909	G	T	coding_exon	Y65B4BR.3	ptr-21	missense	A	S	99	-7.62	-0.527	0.818	Y65B4BR.3	860	Patched,PFAM	555909:T
4234843	cewivar00733485	JU1400	I	556460	T	TA	three_prime_UTR	Y65B4BR.3	ptr-21	insertion	NA	NA	NA	NA	NA	NA	NA	NA	NA	556460:TA
4666197	cewivar00733485	MY1	I	556460	T	TA	three_prime_UTR	Y65B4BR.3	ptr-21	insertion	NA	NA	NA	NA	NA	NA	NA	NA	NA	556460:TA
1524890	cewivar00461447	JU1400	I	614817	A	G	coding_exon	F56A6.4	F56A6.4	missense	L	P	98	2.47	1.145	0.625	F56A6.4	424	NA	614817:G
3376826	cewivar00371041	MY1	I	615915	T	A	coding_exon	F56A6.4	F56A6.4	missense	Q	L	113	1.44	0.449	0.979	F56A6.4	331	NA	615915:A
