## Supplementary Tables S1-S14 for "High-throughput phenotyping of infection by diverse microsporidia species reveals a wild *C. elegans* strain with opposing resistance and susceptibility traits": supp_tabS10_DEG_domain.xlsx

### Sheet: Figure 7C
Supplemental Table S10: The number of differentially regulated genes that contain enriched domains.
sample	chil	Nematode cuticle collagen N-terminal domain	DUF684	DUF713	F-box	Histone	C-type lectins	math/bath	PALS	skr	other
JU1400-nau downregulated	1	1	0	0	5	0	23	6	0	0	432
JU1400-nau upregulated	2	0	2	4	18	4	5	10	24	1	255
JU1400-nfe downregulated	1	16	0	0	4	1	31	2	0	0	764
JU1400-nfe upregulated	12	0	5	8	55	1	11	16	29	4	636
JU1400-nir downregulated	0	0	0	0	1	0	14	0	0	0	119
JU1400-nir upregulated	9	0	4	8	41	0	11	13	27	3	288
JU1400-npa downregulated	0	0	0	0	0	0	3	0	0	0	7
JU1400-npa upregulated	6	0	4	8	26	0	13	11	26	2	203
N2-nau downregulated	0	0	0	0	5	0	20	5	0	0	260
N2-nau upregulated	1	1	2	4	22	13	7	17	26	2	383
N2-nfe downregulated	1	1	0	0	1	0	1	0	0	0	93
N2-nfe upregulated	1	1	2	9	36	0	13	16	26	3	268
N2-nir downregulated	0	0	0	0	0	0	0	0	0	0	7
N2-nir upregulated	0	0	2	9	36	0	8	16	26	2	181
N2-npa downregulated	1	0	0	0	0	0	0	0	0	0	5
N2-npa upregulated	0	0	2	7	16	0	8	12	25	2	111

### Sheet: Figure 7D
sample	chil	Nematode cuticle collagen N-terminal domain	DUF684	DUF713	F-box	Histone	C-type lectins	math/bath	PALS	skr	other
JU1400-nau downregulated	0	0	0	0	1	0	0	1	0	0	46
JU1400-nau upregulated	0	0	0	0	2	0	1	0	0	0	5
JU1400-nfe downregulated	0	12	0	0	1	1	8	0	0	0	244
JU1400-nfe upregulated	4	0	1	0	13	0	2	2	2	1	156
JU1400-nir downregulated	0	0	0	0	0	0	0	0	0	0	1
JU1400-nir upregulated	0	0	0	0	0	0	0	0	0	0	2
JU1400-npa downregulated	0	0	0	0	0	0	0	0	0	0	0
JU1400-npa upregulated	0	0	0	0	0	0	0	0	0	0	0
JU1400-specific downregulated	0	0	0	0	0	0	0	0	0	0	19
JU1400-specific upregulated	6	0	2	0	8	0	2	1	1	1	55
N2-nau downregulated	0	0	0	0	1	0	1	1	0	0	14
Supplemental Table S10: The number of differentially regulated genes that contain enriched domains.
N2-nau upregulated	0	1	0	0	1	9	3	2	0	0	62
N2-nfe downregulated	0	1	0	0	1	0	1	0	0	0	25
N2-nfe upregulated	0	1	0	0	2	0	2	0	0	0	40
N2-nir downregulated	0	0	0	0	0	0	0	0	0	0	0
N2-nir upregulated	0	0	0	0	2	0	0	0	0	0	4
N2-npa downregulated	0	0	0	0	0	0	0	0	0	0	1
N2-npa upregulated	0	0	0	0	0	0	1	0	0	0	3
N2-specific downregulated	0	0	0	0	0	0	0	0	0	0	0
N2-specific upregulated	0	0	0	0	8	0	1	5	1	1	29
nau downregulated	0	0	0	0	1	0	1	1	0	0	20
nau upregulated	0	0	0	0	0	3	0	0	0	0	20
nfe downregulated	0	0	0	0	0	0	0	0	0	0	14
nfe upregulated	0	0	0	0	1	0	0	0	0	0	13
nir downregulated	0	0	0	0	0	0	0	0	0	0	0
nir upregulated	0	0	0	0	0	0	0	0	0	0	0
npa downregulated	0	0	0	0	0	0	0	0	0	0	0
npa upregulated	0	0	0	0	0	0	1	0	0	0	0
All strains downregulated	0	0	0	0	0	0	0	0	0	0	0
All strains upregulated	0	0	1	1	6	0	0	7	24	1	57
